# TGF-β promotes microtube formation in glioblastoma through Thrombospondin 1

**DOI:** 10.1101/2021.02.22.431443

**Authors:** Justin V. Joseph, Capucine R. Magaut, Simon Storevik, Luiz H. Geraldo, Thomas Mathivet, Md Abdul Latif, Justine Rudewicz, Joris Guyon, Matteo Gambaretti, Frida Haukas, Amalie Trones, Lars A. Rømo Ystaas, Jubayer A. Hossain, S Sandra Ninzima, Wenjing Zhou, Tushar Tomar, Barbara Klink, Lalit Rane, Bronwyn K. Irving, Joanne Marrison, Peter O’Toole, Heiko Wurdak, Jian Wang, Zhang Di, Frank Winkler, Frank A. E. Kruyt, Andreas Bikfalvi, Rolf Bjerkvig, Thomas Daubon, Hrvoje Miletic

## Abstract

Microtubes (MTs), cytoplasmic extensions of glioma cells, are important cell communication structures promoting invasion and treatment resistance through network formation. MTs are abundant in chemoresistant gliomas, in particular glioblastomas (GBMs), while they are uncommon in chemosensitive IDH-mutant and 1p/19q co-deleted oligodendrogliomas. To identify potential signaling pathways involved in MT formation we performed a bioinformatics analysis of TCGA data showing that the TGF-β pathway is highly activated in GBMs compared to oligodendroglial tumors. In particular we observed that signaling pathways involved in extracellular matrix organization are differentially expressed between these tumor entities. Using patient-derived GBM stem cell lines, we demonstrated that TGF-β1 stimulation promotes enhanced MT formation and communication via Calcium signaling. Inhibition of the TGF-β pathway significantly reduced MT formation and its associated invasion *in vitro* and *in vivo*. Downstream of TGF-β, we identified thrombospondin 1 (TSP1) as a potential mediator of MT formation in GBM through SMAD activation. TSP1 was upregulated upon TGF-β stimulation and enhanced MT formation, which was inhibited by TSP1 shRNAs *in vitro* and *in vivo*. In conclusion, TGF-β and its downstream mediator TSP1 are important mediators of the MT network in GBM and blocking this pathway could potentially help to break the complex MT driven invasion/ resistance network.
