## Supplementary Table 2 for "TGF-β promotes microtube formation in glioblastoma through Thrombospondin 1"

### Sheet: Sheet1
P3_48hr_up genes	GG6_48hr_up genes	GG16_48hr_up genes	P3+GG6 (common genes)	P3+GG16 (common genes)	GG6+GG16 (common genes)	P3+GG6+GG16 (common genes)
HMCN2	FOXS1	HMCN2	COL1A1	HMCN2	CEMIP	COL1A1
COL1A1	KCNJ15	SNCAIP	PKP1	COL1A1	COL1A1	PMEPA1
SLC15A1	HES1	SDK2	FOXS1	LDLRAD4	LTBP2	TGFBI
LEFTY2	EPHB1	NFIA-AS2	COL6A3	PMEPA1	PMEPA1	LTBP2
PKP1	GPR68	ANKRD33B	FAP	TGFBI	TGFBI	BHLHE40
FOXS1	ADAMTS10	RGS16	PMEPA1	SDK2	MFAP4	TNS3
MIR5190	CEMIP	MFAP4	COL22A1	EGR2	CTGF	CTGF
F13A1	AMIGO2	LDLRAD4	TGFBI	LTBP2	BHLHE40	SKIL
LDLRAD4-AS1	SLITRK1	C3orf80	TGM2	NFIA-AS2	IGFBP5	IGFBP5
SUSD4	VDR	SNED1	LTBP2	CPNE5	TPM1	ZNF365
SERPINA3	COL1A1	SEL1L3	KCNJ15	LRIG3	SKIL	ZNF365
HILS1	MSC-AS1	SEZ6L	SLITRK6	LEF1	VEGFA	SNED1
COL6A3	FIBIN	IGF1R	IGFBP7	PIPOX	SAT1	VEGFA
GPR132	PRG4	MMP15	SMOC1	BHLHE40	SNED1	LIMS1
LINC00284	LTBP2	OLFM2	BHLHE40	TNS3	ZNF365	TPM1
LDLRAD4	PMEPA1	COL1A1	TNS3	MEGF10	ZNF365	MFAP4
MGP	TGFBI	PMEPA1	ITGB5	THBS1	ZEB1	ANXA5
SGCA	CMKLR1	MTERF4	PLXNA4	SPARCL1	TNS3	ZEB1
VGLL2	LRRC15	TGFBI	CTGF	CTGF	LIMS1	SAT1
C5orf46	BGN	LTBP2	SKIL	SKIL	MTERF4	MTERF4
FAP	LOC100506178	CPNE5	ST6GAL2	IGFBP5	ANXA5
ADAMTSL1	SIX3	CTGF	IGFBP5	ZNF365
GPR39	CRLF1	FBN2	PKNOX2	ZNF365
LYPD1	COL7A1	SKIL	ITGB3	SNED1
TRPC7	SPOCK1	CSMD2	MDGA1	C3orf80
ID1	TRPA1	HRH1	LTBP3	VEGFA
AFF3	LSAMP	EGR2	PDLIM7	LIMS1
PMEPA1	MFAP4	GALNT18	ZNF365	HRH1
COL22A1	IL6	SPARCL1	ZNF365	TPM1
RERG	PGF	PLAT	LRRC15	HAS2
OPRD1	ST6GAL2	KIAA1211	ADTRP	MFAP4
ANO4	NFATC2	MEGF10	SERPINE1	PLAT
ANO4	PKP1	LEF1	TNFAIP6	SRPX2
SMIM32	PDGFRB	SAT1	SERPINE2	SNCAIP
MMP9	ZNF469	SRPX2	RUNX1	PRKCA
TGFBI	ITGB3	TNS3	CCL2	SEL1L3
ISLR	SNAI2	TPM1	VDR	INSYN2
CLEC18B	TGFB1	IGFBP5	SNED1	RGS16
SDK2	ABCA1	LRIG3	GPR153	ENAH
TGM2	JAG1	HAS2	AMIGO2	OLFM2
ATP13A5	COL22A1	ATP7A	SOX4	ANXA5
EGR2	SPHK1	BHLHE40	CAMK1D	SSH1
ADGRA1	GAS6	ZNF365	VEGFA	BCOR
FABP9	RASD2	ZNF365	XYLT1	KIAA1211
TNR	PDGFA	SYTL4	XYLT1	WEE1
APOL3	FAP	WEE1	LIMS1	ZEB1
NOX4	SOX4	LIMS1	LSAMP	MMP15
LTBP2	PKNOX2	INSYN2	FN1	ATP7A
KCNJ15	TNFAIP6	ANXA5	NCS1	TGFA
IGFBP7-AS1	APCDD1L	TGFA	LIMK1	SAT1
ARHGEF26-AS1	ADAM19	PIPOX	B4GALT1	IGF1R
ARHGEF26-AS1	MXRA5	CEMIP	MMP2	MTERF4
NEURL3	CTGF	SIPA1L2	TPM1	SIPA1L2
NFIA-AS2	IGFBP7	THBS1	POSTN	ENC1
HS3ST1	CREB3L1	ZEB1	ACTN1
MEFV	DACT1	BCOR	MFAP4
RHOB	SEMA7A	ENAH	STEAP3
TLR5	EPHB2	PRKCA	PPP1R9B
ARPP21	POSTN	ENC1	SYNE1
CAMKK1	ITGB5	VEGFA	TENM3
NPS	DNM3	SSH1	IL6
FABP4	KIAA1755		DGKI
CYTL1	LRRC17		MRC2
LOC105379199	APCDD1L-DT		FMNL3
GPA33	LSP1		LIPG
KLF17	LOC101929532		GAS6
SLITRK6	MMP10		PRPF40B
IGFBP7	BHLHE40		CREB3L2
CPNE5	DNM3OS		TIMP1
PTGIS	STK38L		ARL4C
LRIG3	F2RL1		FGFRL1
COMP	SLITRK6		LIF
FBN3	PCDHGC5		NFATC2
APOL4	GRB10		HMGA2
SMOC1	COL3A1		TFPI2
WNK2	SERPINE1		ANXA5
LGR6	SMOC1		PHLDB1
BMF	FSTL3		PALLD
FRZB	TGM2		DNAJB1
TMEM92	IL11		LDHA
GPR158-AS1	IGFBP5		GJA1
LEF1	PDLIM7		SPHK1
PLEKHA7	TPM1		CYR61
LOC101928782	HTRA1		ZEB1
PIPOX	BAALC		TRIB1
B4GALNT3	COL5A1		MLLT11
GUCY1A1	SLC1A3		TGFB1
CDH11	ANKH		SPOCK1
RASL11B	PLA2R1		FIBIN
IL7R	SKIL		STK38L
IGSF3	DUSP4		TNIP1
IL32	PLXNA4		TCF4
ARSE	LIPG		MICAL2
SFRP4	PODXL		KLF7
BHLHE40	XYLT1		WWTR1
LINC01910	XYLT1		FSTL3
NINJ1	GRIA3		LOC728392
MYO18B	ULK1		VMP1
C2orf50	LTBP3		ULK1
HECW2	CD274		COL7A1
TNS3	NPR3		NCOR2
LEF1-AS1	VSTM4		CERK
ITGB5	NOTCH3		OLMALINC
ADAMTS7	AEBP1		EMILIN1
PLXNA4	GPR153		ARHGEF40
MEGF10	ADTRP		SAT1
C15orf54	PLOD2		PDE4A
MIR9-3HG	SPARC		ABL1
GPR158	KCNG1		PLOD2
THBS1	CAMK1D		FNDC3A
DBNDD1	DNAJB5		TAGLN2
TNC	MDGA1		MTERF4
SPARCL1	SERPINE2		ARF1
SEMA5B	INHBA		ADAMTS10
CTGF	DGKI		MYO10
SKIL	MCAM		PLAUR
LRRC4C	P4HA2		P4HA1
LOC101928266	UNC13A		NREP
DIPK1C	PHLDB1		SH3PXD2A
SMAD7	COL6A3		COL4A1
RGS2	VEGFA		TCEAL9
PTPRR	WNT9A		NAV1
RNF128	LOXL3		MLXIP
ST6GAL2	LOC728392		MLXIP
KIAA0040	COL5A2		CD59
IGFBP5	SERTAD4		ANKH
FAM210B	SERTAD4		ITGB1
RHCG	NAV1		MXRA7
PKNOX2	CYR61		TMEM263
2001-12-01	COL18A1		HTRA1
C7orf66	SAT1		F2R
LOC101929319	ITGB1		SLC1A3
ITGB3	SNED1		AKAP12
MDGA1	COL4A1		HES1
C11orf96	ZNF365		RAB31
BEST3	ZNF365		COL6A2
LINC01137	TAGLN2		MAP3K2
ALK	NOL4L		LOXL3
CAMK1G	MMP2		MORF4L2
LTBP3	TBX3		CHST3
NTN1	PALLD		TRIB2
PDLIM7	PALM2		FAT1
ZNF365	OLMALINC		TMED10
ZNF365	SYNE1		SH2B3
OXTR	LTBP1		TULP4
LRRC15	KLF7		SPECC1
ADTRP	PLEKHA1		SRPX
CRYAB	TCEAL1		MMP14
ATP13A4	EDNRA		PALM2
SERPINE1	SIGLEC15		MSN
CDH5	MICAL2		MED21
ANKRD1	ABCA2		NT5DC2
ITGA11	DCBLD1		ITGA5
PFKFB3	PRPF40B		GORASP1
NBAT1	RP1		LRP4
BTC	EMILIN1		COL6A1
PMP2	LRP4		HK1
RAP1GAP2	PDGFC		ACLY
TNFAIP6	GLIS3		CHSY1
CEMIP2	ARL4C		ADAM19
FAM84B	COL1A2
GTSCR1	TCF4
MGC2889	SMURF1
GXYLT2	SMURF1
CHST5	WNT5A
LOC101929380	VMP1
SERPINE2	WTAPP1
RUNX1	SH3PXD2A
CCL2	TRIB1
VDR	NREP
GJB2	MXRA7
LOC101927911	IGF2BP1
TCAF2	GORASP1
TCAF2	PDE4A
GFAP	FRMD6
ZSWIM4	FURIN
GRAMD4	TMSB4X
CHD5	ADAMTS6
SNED1	MED21
STRA6	FBN1
DOCK6	MMP14
LYL1	ZEB1
JUNB	TIMP1
BMPR1B	HYAL2
CHRNA9	ANO3
C3orf80	SETBP1
ENOX1	TNIP1
MYO5B	RNF144A
GPR153	CERK
CYP1B1	TNS3
ARHGEF6	EIF3I
DSG2	LIMK1
AMIGO2	COL6A2
C14orf132	HMGA2
LINC00928	ARHGEF40
LINC01711	MYO10
XAF1	FMNL3
MFAP2	TRIB2
GABARAPL2	BEX3
LOC100507506	TGFBR1
NDP	STARD4-AS1
SMAD6	STEAP3
SOX4	ENPP1
CAMK1D	SPECC1
ITGA4	UBASH3B
CA2	FKBP14
VEGFA	FGFRL1
NXPH3	LIMS1
AKR1C1	MLXIP
MAP3K7CL	MLXIP
TCP11L2	PLAUR
PXDC1	AGPS
EGLN3	MTERF4
RTKN2	AKAP12
PLS3	TCEAL9
LOC101926964	RAB31
SNHG22	P4HA1
SHROOM4	NT5DC2
XYLT1	TMEM263
XYLT1	CCL2
TMEM45A	CHST3
GPRC5C	LRP12
C3AR1	MAGED2
YPEL2	HMGXB3
PLCB4	PSMD2
LIMS1	KIAA1549L
NCKAP5	HK1
ADAMTS15	WWTR1
HRH1	ARMCX3
RELB	SHC3
LAMB3	MRC2
NA	TENM3
NNMT	NCOR2
LSAMP	WNT7B
LOC399715	GJA1
CASC15	MAP3K2
FN1	F2R
NFIX	ACLY
RGS8	FRMD4A
TRUB2	CHSY1
KLF13	FNDC3A
KLF13	DNAJB1
LINC01770	ACTN1
CERKL	LIF
NCS1	ANO6
NUAK1	MLLT11
ZHX2	CD59
PTPRB	TIMP2
BHLHE40-AS1	TULP4
LIMK1	GNPNAT1
B4GALT1	ROBO1
CHST6	RUNX1
MMP2	ITGA5
ITGA6	E2F7
SLC27A4	MMP1
MGC32805	PPIB
HRASLS	HIST1H2AC
SPP1	CALR
TPM1	SH2B3
TMEM231	B4GALT1
NRXN2	SRPX
ANGPTL4	ANPEP
SLC7A5	PCDHGC3
ABTB2	SERPINH1
RANBP3L	PPP1R9B
SEZ6	NCS1
LOC100130476	SNX22
HAS2	TMED10
COQ4	CREB3L2
C1QTNF3	FN1
ZFP36L1	PSMD7
POSTN	TFPI2
MFNG	LDHA
WBP1L	COL6A1
TNFRSF11B	MORF4L2
SCRG1	MSN
CNIH3	ABL1
MDFI	ARF1
2006-09-01	ANXA5
ACTN1	FAT1
LOC105371031
CACNA1G
PARD6A
JAM2
AGO1
TMEM233
TFCP2L1
CCDC65
RGS3
CTXN1
EDN1
DSG2-AS1
AATK
NOVA2
ZC3H12A
MFAP4
ADAMTS1
SPACA9
DIPK1A
PLEKHA4
STEAP3
PFN2
PPP1R3G
ANGPTL8
CARD10
AKAP6
PPP1R9B
AGAP3
KCNN4
PLAT
KLF10
COL16A1
SYNE1
AKR7L
SRPX2
ITGA2
LINC01686
TENM3
NCKAP5-AS1
EFR3B
IL6
SOX6
CDH23
PLLP
LMCD1
DGKI
EFR3A
ALPK2
MRC2
FMNL3
NMB
MIR181A2HG
A2M
TRANK1
SNCAIP
LIPG
GSN
ASAP2
ABCD1
SMAD5
LINC00312
PRKCA
PLCD1
FGF12
GAS6
VWA1
PRPF40B
TBC1D8B
SEL1L3
CREB3L2
INSYN2
TIMP1
KCNMA1
PML
FGF14-IT1
LOC101928868
ZSCAN5A
MRAP2
CCND1
PITX1
DAP
PRDX1
MT2A
MFAP3L
BMPR2
RAB11B
ARL4C
NFKBIA
CALM1
FGFRL1
GJA3
RGMA
RGS16
ARID3B
CCDC159
FAM180A
ARHGAP6
TMEM268
SLC35F2
BNIP3L
TRAF1
ENAH
PNRC1
PQLC3
RAB3IP
DIRC3
SLC6A6
ID2
LIF
NPAS3
GADD45B
HIVEP2
NFATC2
OLFM2
HMGA2
TMEM160
ECI2
TFPI2
DYRK3
KANK1
MEX3B
ZNF771
ANXA5
SVEP1
TNS1
H3F3AP4
NPC2
APLF
CCDC32
LRRC4B
ZDHHC1
KDR
PHLDB1
SSH1
BIRC3
PALLD
FBXW4P1
KCNMA1-AS3
DNAJB1
HAS2-AS1
ADM
CAMK4
PXK
PLXDC2
IFFO2
ELN
BCOR
GSN-AS1
PCBP1
NUPR1
SMAD5-AS1
TP53INP2
SAMD9
STC2
LDHA
ARID5A
GJA1
ZNF579
KIAA1211
MAF
PDK1
C6orf201
GNAS
FOXO3
GSG1L
CSRNP1
PRRX1
FAM84A
TNK2
TLN2
PDGFRA
WEE1
ETS2
SPHK1
RARA
CYR61
ZEB1
CSF1
SAMD14
MMP15
EDNRB
CNKSR3
PLCD3
TXLNB
KIF3C
USB1
OSBPL10
STOX2
FAM162A
SH3RF3
PPARD
SSC5D
ANKRD10
CEP19
ST3GAL4
TPGS1
TRIB1
LOC646903
HIC1
CNIH2
LITAF
PLEKHH2
SLC47A1
MLLT11
NFIL3
CDK2AP1
COL12A1
PPFIA4
TGFB1
MICALL2
OPTN
SPOCK1
UBAP1
NFIC
OLIG1
TNFAIP3
BNIP3
RFLNB
RFLNB
OAS1
BRINP2
LOC100129940
MAP3K14
MAP3K14
TMEM170B
SEPHS2
MYO9B
UBTD1
ADAMTS4
FGF11
FGF11
TRDJ1
KLHL4
FIBIN
DPYSL3
GALNT2
FHL1
RAB27B
TLE3
BTBD19
STK38L
ATP7A
STEAP3-AS1
STARD13
TREH
CALD1
SULF2
BRD3OS
ILDR2
JADE3
CXCL8
LRRC75B
HCN2
SOX9
TNIP1
TCF4
MICAL2
POMT2
LOC100128361
KLF7
BCL9L
FAM117B
WWTR1
BTG2
FSTL3
TFAP2A
MED15
URAHP
ETV6
LOC728392
SH3RF3-AS1
DUSP19
ARL5A
VMP1
GMIP
ACVR1
PFKFB4
CRYL1
PLOD1
TLE4
SLC2A8
CAP2
NMI
MMACHC
ULK1
LINC00963
PTPN14
CIR1
KLHL24
SBK1
SERTAD1
TRIM47
NEDD9
FAM114A1
GAS8
ADO
SLC15A2
FGFBP3
MAP3K5
ZDHHC23
SKI
NRP1
STEAP4
ADAMTS3
COL7A1
HK2
MYD88
NADK2
LOC100505502
FAM102A
RASL10B
FOXP4
FHL3
PROX2
BCR
PNMA1
FAM177A1
PLEKHB1
PALM
FRMD3
TIMP4
2002-03-01
EGR1
BEX1
SOCS6
MEF2D
ENDOD1
SAMD9L
LOC730101
ZFAND3
MOXD1
GAS2L1
PINK1
ZNF821
STX4
CEP162
EPB41
TASP1
CASTOR2
RASSF2
SERPINB8
YPEL5
KDM4B
NCOR2
MSX1
INSYN1
CRLS1
TMEM170A
C6orf223
FAM214B
HES6
JUND
IL1RAP
RNF19B
NPTXR
EMP1
ITGA1
TSC22D1
LOXL1
TENM3-AS1
UBA7
TGFA
LOC101927139
BRD3
ZDHHC22
ZNF853
ID3
ID3
SDC3
IFNAR2
IFNAR2
PXDN
AGO4
WIZ
LAMB1
BCL2L11
RAB3D
CERK
OLIG2
VPS13C
FAM89B
GNA12
TNFRSF12A
LMLN
CDYL
MAFG-DT
TRIM62
UBE4B
OLMALINC
CDC42SE1
ELF1
KDM5B
EMILIN1
FOS
CA13
GAP43
ARHGEF4
ENKD1
ADGRG6
SLC25A45
PPP6R1
JMJD1C
MXD4
TSPAN6
JRKL
GOLPH3L
ZCCHC24
LOC642852
CD83
RAB7A
MYORG
ACOX3
ZNF428
IL17D
ERF
SH3KBP1
NCK2
TTC3P1
KIFAP3
LINC00639
ARHGEF40
CDKN3
MYO1B
UBL7
ZNF425
SAT1
APOL2
PGPEP1
GADD45GIP1
CHMP4B
PODXL2
PDE4A
DANCR
FGF12-AS1
ALKBH5
ANGPTL2
PDK2
CALCOCO1
ALKBH7
COL9A3
IGF1R
CUX1
PDE4D
AREL1
SLCO3A1
RABAC1
KIAA2013
CMTM3
SLC22A17
RHCE
TRIM38
PLXND1
ATP13A2
MAP1LC3B
IGFBP3
ABL1
C9orf16
HSPBP1
PSD3
SLC25A30
MOB3A
CSGALNACT1
FST
IRF2BPL
ORAI2
ITGAV
UBXN7
HARBI1
MAGED1
KANK2
IDS
PLOD2
CAPZB
RADX
MEX3D
NARF
HNRNPUL2
TGIF1
MAP1S
AGO3
HSPA5
LRFN3
SAMD1
PICALM
ARFGAP3
RAP2B
FAAP100
PLEC
AFAP1
SLC24A3
CCDC157
KIAA0930
UBQLN2
WIPF1
POLD4
VEGFB
ZNF664
PKN1
PRAG1
PBX3
ARHGEF37
NR4A1
SRP14
FNDC3A
RAP1GAP
ELAVL3
ZBTB44
CRTC1
NFATC1
POLRMT
TMEM50A
UGDH
TMEM164
MAP9
ADGRE5
SMIM3
SNAP29
CSNK1D
EPHX1
LOC440311
MARCKSL1
CHIC2
ELK3
UGP2
RBM38
PGM2L1
PTP4A1
CXXC5
PPP1R14B
EZR
RUNX1T1
SH3BGRL3
CBLB
MXI1
CXCR4
BNC2
ARMC9
SWAP70
TERC
BPGM
TMEM178B
MPRIP
ABCC3
PPP1R3B
PPP1R3B
FBXL16
MAP1B
MVB12B
SLC26A2
TEX9
PPP1R14C
FCF1
TRDC
VCAN
MMD
BACH2
SORBS1
MMP16
SELENON
ATOX1
DLGAP1-AS1
SCAND1
NAB2
KCTD11
ZER1
PGK1
LOC344967
SRM
PAIP2
NOL7
KDM3A
AP2A1
TAGLN2
MTERF4
ARHGAP32
PARVB
TM4SF1
GCLM
PTGES3
LPGAT1
ERN1
TSHZ3
NFIA
CLIP3
MIR4697HG
TMED9
TCEAL8
ANTXR1
SIPA1L3
ARF1
UBL3
ARHGEF3
ADAMTS10
OTUD5
IGSF9B
TENM4
MLLT1
MYO10
PCDH19
RPPH1
EVI5
GAB2
CASP6
TXN2
PLAUR
DLGAP4
NAA60
KIAA1671
C1orf56
ZNF362
NCDN
FRMD8
CDR2L
SLC29A1
PDGFB
EVL
DNASE2
MCUB
ABAT
REEP2
KLF16
P4HA1
NRP2
MAPKAP1
NREP
MAF1
ZNF316
FXYD6
IER2
NACC2
CCDC57
ZC3H7A
SHARPIN
SMIM14
GLTP
APOOL
SSH2
STK32A
TRAFD1
GTF2F2
PARVG
SH3PXD2A
TMEM65
RRAGA
ZNF395
EHD4
YLPM1
GOLGA2
COL4A1
PDIA3
CHD9
VASP
ZNF468
SMIM30
KIAA0556
ACTR2
APP
SOWAHC
FUT8
BOC
DIP2B
HNRNPA0
FAM20C
FAM20C
FAM20C
IFNAR1
ADAT1
USP11
CEP170B
ARL6
PDK3
ZNHIT1
S1PR2
GPAM
PDE4B
GEM
SRSF8
DBI
MORN4
BLOC1S2
FAU
RAB1A
NCKAP1
FAM86DP
FOXO3B
RANBP9
ANXA2P2
FOXP1
FOXP1
EDARADD
DCAF12
SIPA1L2
CCDC124
GNB2
MIR99AHG
CDC42EP1
MRFAP1
MAMLD1
DBN1
SMARCAL1
EDDM13
WBP2
ZNF521
STAB1
PDIA5
ING1
BMT2
ZNF436
ZNF436
KDM7A
GAS7
S100A11
H1F0
BCAR3
ZEB1-AS1
ATP8B2
FN3KRP
STARD13-AS
IFT22
KLHL22
SETD1B
MAML2
TCEAL9
PPP1R3C
FRMD5
TUBB3
LIX1L
NAV2
KLHL25
DNM1
C9orf78
NBR1
FBXL20
SH3BP5
HDGFL2
GNG11
DYNLL1
NACC1
OAS3
MRTFA
CLUAP1
CSTB
NAV1
SMNDC1
SAP30L
IRAK2
GSTO1
DIP2C
ZNF786
ZNF358
ZC3H4
DAPK3
SLC35A4
TRAF3
ZFP69B
ATP6V1G1
SNX27
MLXIP
MLXIP
ENC1
DSTN
GCC2
EPHB3
CD59
RBM42
ANKH
ITGB1
RNF8
ZNF223
MXRA7
RBMS2
PLEKHO1
ASPN
RGMB
ZNF225
GNG5
UBXN2A
NXPE3
SLC4A2
CD58
RFTN2
TMEM263
ZC3HAV1L
CHMP1B
MCRIP1
CHST2
RTL6
CHSY3
ARMCX2
IER5L
ETV3
SASH1
SARM1
SLC9A1
CBR1
LAMA1
TMCC1
FOSL2
UBC
MTURN
LRWD1
EEF1A2
PTPRF
LAMTOR5
CDK9
STK17B
CDK8
CFAP44
VGLL4
NTRK3
HTRA1
PLPPR2
OST4
RUBCNL
C19orf57
GOLGA5
SLC25A37
LIMA1
ARCN1
FKBP8
GAL3ST4
RAC1
SNX1
CENPP
ATXN7L3B
ELAVL1
FAM160B2
CTNNB1
BLMH
MEF2C
ADARB1
NRAV
ALDOA
ALDOA
IRGQ
NEDD4L
CHMP1A
NNT-AS1
F2R
TERF2IP
PDIA3P1
TALDO1
ALDH5A1
DNAL1
SLC1A3
PNMA8A
UBE2E4P
ZNF48
PRKACA
SLC2A3
CCNI
MAP3K4
PDZRN3
CNDP2
ZNF766
ARF4
FAM234A
FAM234A
AKAP12
TTC3
FBRS
XRCC1
CERS4
SF3A1
PLXNB1
TLN1
TANC2
ANKRD44
ATXN1
GPT2
EPB41L1
TAF7
CRY1
BICRAL
HES1
JAKMIP2
EBLN3P
ST3GAL2
ACOT7
CSRNP2
SPRED2
PLEKHA8P1
KDSR
IFI16
GIT1
MYL12B
ZNF770
IST1
SLC25A23
H3F3C
RAB6A
TRAM2
CIZ1
TNFAIP8L1
GTF2F1
H1FX
PLEKHM2
AKR1A1
RNF44
MGAT4A
STX17
ITGA3
AGO2
EPN1
RTL8C
PPP4C
C4orf3
CHST11
SPATS2L
RNF19A
SERINC5
SRI
ACTN4
ACTN4
PRR26
MTMR2
ZBTB20
IRAK1
EIF4H
TRIM2
SBF1
ZNF713
FGD5-AS1
PIK3R2
CSRP2
CCDC50
ELL2
PHGDH
TAB2
TAB2
STAMBP
FNBP1L
RHOA
NBEA
YIF1A
RNF168
PIGQ
RCC2
RCC2
PNPO
CCPG1
RAB31
TMEM206
IQCE
IFT140
MAP7D1
ZNF616
COL6A2
POLR2A
POLR2A
RBBP9
TTYH3
CDH2
RNF10
FAM168B
ATXN3
MAP3K2
STOML1
LOXL3
PXN
LYSMD3
ZNF160
PRR11
PPP3R1
DENND5A
PDCD7
CBX5
SLC20A1
SPIN1
DVL3
RAVER1
NUB1
MORF4L2
NR2F6
ARPC1B
ZDHHC9
PCDHB2
PLCB3
CHST3
ACTB
RN7SL2
UBB
GPATCH11
GRN
CFAP298
GNA11
KHDRBS1
SMIM13
NFASC
FAM129B
TXNDC15
SPCS3
TRIB2
SESN3
PACS1
FAT1
DISP1
DISP1
RFXANK
TMED10
DNAJC24
LOC100128494
MGLL
CDC34
ENTPD1
SORT1
HIP1
UBE2D4
VDAC1
HNRNPUL1
HDAC5
SFXN3
PYCR1
UBQLN1
LRRN1
ACTG1
PLEKHG1
NCAN
HMG20B
LINC00673
KCTD15
CHURC1
DPP3
TOR3A
EIF4EBP2
SORL1
PLPBP
SALL2
DHX33
TANC1
PDHA1
PLEKHM3
PLEKHM3
CREBBP
CTIF
CTIF
BRD4
DNAJB4
EEF1AKNMT
ZKSCAN3
CAPN12
CAPN12
RALBP1
CCNG2
YY1
HIST1H3I
ALG2
DDIT4
ZNF184
PTMA
YWHAB
CLIP2
TFG
TSPAN12
ITPRIP
LRP5
FAM126A
SH2B3
PELO
PLCG1
LSM7
RALB
RIT1
DUSP22
ABHD2
DMWD
FTH1
PGM1
ASF1A
SLC46A1
MEGF8
USP35
PRUNE2
SLC35E1
PEPD
TGFB2
KIAA1549
CDK19
ZNF490
TULP4
SMG7
NUDC
PSMB2
C3orf70
GTPBP3
HTATSF1
SGPL1
ABLIM1
CCP110
RHBDD2
JARID2
ZNF260
ZNF611
BRK1
H2AFV
AHCYL1
RNF187
RNF187
YWHAQ
NUDT19
C1GALT1C1
TOB2
BET1
RPL8
PNPLA8
CHTF8
TSPYL4
SEC24D
ZMIZ1
HIVEP1
MRPL18
TCF12
VHL
KDM5C
BRWD3
PLEKHO2
ZNF592
VCPIP1
SPECC1
NCKAP5L
GTF2A1
PSAT1
YWHAG
KDELR1
FAM210A
GJC1
POLR2K
BMP1
ZBTB34
KLHL5
GOLGB1
KDELR2
FBXL18
FLII
FLII
PITPNA
RELA
STK24
COLGALT2
FUT11
REEP3
GNB1
CNP
CCDC6
PDXK
TTLL12
CRNKL1
RORA
VAPB
ARL2BP
SEC31A
PTPN12
AKIRIN1
UBE2R2
ZKSCAN1
CMPK1
H2AFX
HEATR5A
ADAM17
SPICE1
SPICE1
SNAP23
SLC2A1
SH3GLB1
CSGALNACT2
COL4A2
TOP2B
EGFR
DHRS7
BTF3L4
FAM120AOS
CENPBD1P1
RFX5
EDEM1
SLC4A8
DDX47
SRPX
PRKACB
GAB1
RTF1
NORAD
MAGEF1
GS1-124K5.11
USP46
CBFB
CMTR2
CMTR2
GTF3C4
MMP14
GOSR1
HIST1H4D
C1orf21
C7orf25
KRAS
RASAL2
PPP2CA
DLG1
KLHL21
UBP1
UBLCP1
RAB22A
CTNNA1
MCM2
PARP11
SPTAN1
HIST1H3F
RAPH1
MAPK6
PPFIBP1
NUMA1
SERP1
SS18
KHSRP
TRIO
CBX1
GABARAP
GPI
GPI
REST
MARCKS
ATG13
FSCN1
LOC100379224
CCM2
NIPBL
RN7SL1
SNRNP200
GTF2E1
SYNJ2BP
SNX3
CNOT8
VPS39
IRF2BP2
RAB5A
GATAD2A
SPG21
NLN
SUPT5H
ELOVL2
APEX1
RAB5B
EDF1
GOLGA3
KDM2A
NFE2L2
STAU1
LEO1
ENO1
GID8
PALM2
EIF4G2
RNF213
VASH1
ZBTB33
AFF4
UBE2Q2
XPNPEP3
HIST1H3D
HIST1H2BG
SMARCA4
ARID1B
HIF1A
ZNF69
LRP10
PFKL
UBTD2
STX6
SH3GL1
PHTF1
GLG1
ANP32A
CCDC47
ZC3H6
ITM2B
LMNB1
SGCB
FAM217B
ROCK2
EGLN1
PLXNA1
WDR82
PDAP1
AP5B1
TBC1D16
DCTN4
UBXN4
EDC3
PPP4R2
TARS
UBTF
BSDC1
RNF41
WASF2
S100A16
H6PD
ERRFI1
DPYSL2
UBE2A
PARP14
CASP3
HOOK3
SYT11
RSBN1
RRBP1
STAT2
RAD18
SKAP2
FABP7
ZNF275
TAF9B
RNF11
DTX3L
DENR
STMP1
TRIM4
FTO
ZC3H13
COL27A1
MYBL2
NIPBL-DT
CHD6
ALDH18A1
SCARB2
WDR47
MAN2B1
FOXK2
SEC16A
RIPK1
BCAT1
LRP3
SSR1
UPF1
PGRMC1
HCFC1
TACC3
PGM3
MSN
C5orf51
RRP1B
MED21
EML6
RBMS1
PDLIM5
ZNF224
SZRD1
CDC42BPB
ANXA2
SMAD1
VAMP3
RSF1
SEC62
LRRC59
C12orf49
TMEM167A
SAMD4B
INTS1
NT5DC2
DCTN1
ACOX1
RAI14
JMY
KIAA1191
MRFAP1L1
CHP1
DDX6
ARPC5
CLASP1
MRPL19
DEGS1
ZKSCAN8
PPP2R3A
PARP1
TNKS1BP1
HDLBP
ZC3H7B
TMF1
COX4I1
PPP4R3A
FAM199X
SF3B2
BTBD2
CD276
RFX7
RAB14
MSL2
ERC1
ERC1
MAML1
MAML1
XIAP
USP7
HIST1H2BE
COPA
HIST1H4E
B4GALT2
SPRY1
ARPIN
NPLOC4
EFTUD2
CNOT6
TADA3
GAPDH
ZDHHC20
CALU
PAK2
BIRC2
AARS
RB1CC1
ENO2
CABIN1
CABIN1
ZNF805
HBP1
HBP1
C6orf106
PTPN21
CRYBG3
USP22
USP9X
2002-09-01
ASNS
SYNC
CBL
SECISBP2L
SAR1B
ITGA5
ATXN1L
CASC4
ZNF460
RAB2A
TET1
RCAN1
TMED8
PTPRJ
KLHL7
HNRNPM
HP1BP3
HIST1H4H
TCF3
AGPAT3
SALL1
COPG1
AGGF1
INPPL1
SEC24A
GORASP1
RTN4
HIST1H3A
TBC1D5
HIST1H2BF
LRP4
PRRC2B
ARF3
YAP1
CBFA2T2
RANBP2
PSMD11
FARP1
CCDC82
COL6A1
RTN3
RNMT
ATMIN
YTHDF2
RAB10
HK1
ARHGEF18
ARHGEF18
HSPA4
KARS
PAPOLA
HMBOX1
HIST1H1B
RABGEF1
WDR1
PRRC1
CLIC4
ZMYM2
HIST1H3B
PURB
PHF6
FGFR3
MAP4
KCTD20
PTTG1IP
TOP1
SOX8
JAM3
PLEKHB2
ADAM10
SEC23IP
KIF1B
SH3BP4
OXSR1
SOS2
MBD3
SLAIN2
SMG6
S100A6
GPC1
C5orf24
PROX1
TRIM44
KCTD3
NDST1
UBA1
PTBP1
LARP1
WNK1
SOX5
CHD4
TFDP2
HSPH1
RHOBTB1
HIST1H1E
ATF6
PAG1
TET3
FYTTD1
SBNO1
VCP
CDK5RAP2
TRIM28
TUBB4B
ICE1
BSG
RPL15
CUL4B
DOCK7
LANCL1
PTPN11
KDM3B
QKI
ZMYND11
RLF
RC3H2
ADAR
ERBIN
CRKL
VIM-AS1
TRIP11
SMARCC1
SCAF11
MAP4K4
PTN
TEAD1
CAMSAP2
FAM168A
BBX
HIST1H1C
TROVE2
AKAP13
SNRPD3
HNRNPU
WSB1
PDPR
ACLY
FNDC3B
ZNF264
UBR4
CHSY1
NFIB
SPAG9
MLEC
ADAM19
TXLNA
NES
DDX3X
FLNA
P4HB
C16orf72
NIN
LAMC1
PTPRZ1
ARHGEF12
