## Supplementary Table 3 for "TGF-β promotes microtube formation in glioblastoma through Thrombospondin 1"

### Sheet:  GENES
P3_GO:0043062 (extracellular structure organization)	GG6_GO:0043062 (extracellular structure organization)	GG16_GO:0043062 (extracellular structure organization)	P3+GG6 (common genes)	P3+GG16 (common genes)	GG6+GG16 (common genes)	P3+GG6+GG16 (common genes)
COL1A1	COL1A1	MFAP4	COL1A1	MFAP4	COL1A1	COL1A1
COL6A3	TGFBI	MMP15	TGFBI	MMP15	TGFBI	TGFBI
FAP	BGN	COL1A1	COL7A1	COL1A1	MFAP4	MFAP4
COL22A1	COL7A1	TGFBI	MFAP4	TGFBI	CTGF	CTGF
MMP9	MFAP4	CTGF	ITGB3	CTGF
TGFBI	ITGB3	FBN2	TGFB1	HAS2
TNR	TGFB1	HAS2	COL22A1	ATP7A
COMP	ABCA1	ATP7A	GAS6	THBS1
ITGB5	COL22A1	THBS1	FAP
THBS1	GAS6		ADAM19
TNC	PDGFA		CTGF
CTGF	FAP		POSTN
ITGB3	ADAM19		ITGB5
ADTRP	CTGF		SERPINE1
SERPINE1	CREB3L1		HTRA1
ITGA11	POSTN		LIPG
GFAP	ITGB5		ADTRP
CYP1B1	MMP10		PLOD2
MFAP2	COL3A1		PHLDB1
ITGA4	SERPINE1		COL6A3
LAMB3	HTRA1		LOXL3
FN1	COL5A1		CYR61
B4GALT1	LIPG		ITGB1
MMP2	AEBP1		COL4A1
ITGA6	ADTRP		MMP2
SPP1	PLOD2		EMILIN1
HAS2	SPARC		SH3PXD2A
POSTN	PHLDB1		MMP14
TNFRSF11B	COL6A3		TIMP1
JAM2	LOXL3		COL6A2
MFAP4	COL5A2		P4HA1
COL16A1	CYR61		ITGA5
ITGA2	COL18A1		B4GALT1
A2M	ITGB1		FN1
LIPG	COL4A1		COL6A1
GAS6	MMP2		ABL1
VWA1	EMILIN1		ARF1
TIMP1	COL1A2
KDR	SH3PXD2A
PHLDB1	FURIN
ELN	FBN1
PDGFRA	MMP14
CYR61	TIMP1
MMP15	COL6A2
COL12A1	TGFBR1
TGFB1	P4HA1
ADAMTS4	TIMP2
ATP7A	ITGA5
SULF2	MMP1
SOX9	B4GALT1
PLOD1	SERPINH1
ADAMTS3	FN1
COL7A1	COL6A1
ITGA1	ABL1
PXDN	ARF1
LAMB1
EMILIN1
COL9A3
ABL1
CSGALNACT1
ITGAV
PLOD2
VCAN
MMP16
ANTXR1
ARF1
PDGFB
P4HA1
SH3PXD2A
COL4A1
APP
ANXA2P2
ITGB1
LAMA1
HTRA1
PRKACA
ITGA3
COL6A2
LOXL3
NCAN
TGFB2
BMP1
COL4A2
PRKACB
MMP14
FSCN1
COL27A1
ANXA2
CLASP1
ITGA5
ATXN1L
COL6A1
JAM3
ADAM10
BSG
ADAM19
P4HB
LAMC1
