## Supplementary Table 4 for "TGF-β promotes microtube formation in glioblastoma through Thrombospondin 1"

### Sheet:  GENES
P3_GO:0030198 (extracellular matrix organization )	GG6_GO:0030198 (extracellular matrix organization)	GG16_GO:0030198 (extracellular matrix organization)	P3+GG6 (common genes)	P3+GG16 (common genes)	GG6+GG16 (common genes)	P3+GG6+GG16 (common genes)
COL1A1	COL1A1	MFAP4	COL1A1	MFAP4	COL1A1	COL1A1
COL6A3	TGFBI	MMP15	TGFBI	MMP15	TGFBI	TGFBI
FAP	BGN	COL1A1	COL7A1	COL1A1	MFAP4	MFAP4
COL22A1	COL7A1	TGFBI	MFAP4	TGFBI	CTGF	CTGF
MMP9	MFAP4	CTGF	ITGB3	CTGF
TGFBI	ITGB3	FBN2	TGFB1	HAS2
TNR	TGFB1	HAS2	COL22A1	ATP7A
COMP	COL22A1	ATP7A	GAS6	THBS1
ITGB5	GAS6	THBS1	FAP
THBS1	PDGFA		ADAM19
TNC	FAP		CTGF
CTGF	ADAM19		POSTN
ITGB3	CTGF		ITGB5
ADTRP	CREB3L1		SERPINE1
SERPINE1	POSTN		HTRA1
ITGA11	ITGB5		ADTRP
GFAP	MMP10		PLOD2
CYP1B1	COL3A1		PHLDB1
MFAP2	SERPINE1		COL6A3
ITGA4	HTRA1		LOXL3
LAMB3	COL5A1		CYR61
FN1	AEBP1		ITGB1
B4GALT1	ADTRP		COL4A1
MMP2	PLOD2		MMP2
ITGA6	SPARC		EMILIN1
SPP1	PHLDB1		SH3PXD2A
HAS2	COL6A3		MMP14
POSTN	LOXL3		TIMP1
TNFRSF11B	COL5A2		COL6A2
JAM2	CYR61		P4HA1
MFAP4	COL18A1		ITGA5
COL16A1	ITGB1		B4GALT1
ITGA2	COL4A1		FN1
A2M	MMP2		COL6A1
GAS6	EMILIN1		ABL1
VWA1	COL1A2
TIMP1	SH3PXD2A
KDR	FURIN
PHLDB1	FBN1
ELN	MMP14
PDGFRA	TIMP1
CYR61	COL6A2
MMP15	TGFBR1
COL12A1	P4HA1
TGFB1	TIMP2
ADAMTS4	ITGA5
ATP7A	MMP1
SULF2	B4GALT1
SOX9	SERPINH1
PLOD1	FN1
ADAMTS3	COL6A1
COL7A1	ABL1
ITGA1
PXDN
LAMB1
EMILIN1
COL9A3
ABL1
CSGALNACT1
ITGAV
PLOD2
VCAN
MMP16
ANTXR1
PDGFB
P4HA1
SH3PXD2A
COL4A1
APP
ANXA2P2
ITGB1
LAMA1
HTRA1
ITGA3
COL6A2
LOXL3
NCAN
TGFB2
BMP1
COL4A2
MMP14
FSCN1
COL27A1
ANXA2
CLASP1
ITGA5
ATXN1L
COL6A1
JAM3
ADAM10
BSG
ADAM19
LAMC1
